# SCREAM: Single-cell Clustering using Representation Autoencoder of Multiomics

**DOI:** 10.1101/2025.10.03.680290

**Authors:** Panagiotis Chrysinas, Shriramprasad Venkatesan, Priya Ghanshyambhai Patel, Rudiyanto Gunawan

## Abstract

**Motivation:** Single-cell multiomics technologies offer unprecedented opportunities to study cellular heterogeneity. But, integrating information across different omics modalities remains a major challenge due to high dimensionality, sparsity, and modality-specific noise characteristics. To address this, we develop SCREAM (Single-cell Clustering using Representation Autoencoder of Multiomics), a novel deep learning framework for the robust integration and clustering of multi-modal single-cell data. SCREAM leverages Stacked Autoencoders (SAEs) to generate robust latent representations for each omics modality as well as for their fusion. Subsequently, borrowing Deep Embedding Clustering (DEC), SCREAM iteratively fine tunes the integrated mulitomics latent space and single-cell cluster assignments.

**Results:** We evaluated SCREAM against eleven state-of-the-art methods using SNARE-seq and CITE-seq datasets. In this benchmarking, SCREAM consistently demonstrated superior performance, yielding the highest or near-highest Adjusted Rand Index (ARI) and Normalized Mutual Information (NMI) scores on both datasets. These findings validate SCREAM as a highly accurate and robust approach for identifying cell types from multiomics data. Furthermore, its multiomics embeddings provides biologically meaningful latent representations for diverse downstream analyses.

**Availability:** SCREAM is available at http://www.github.com/cabsel/scream.
