## Supplemental Tables for "SCREAM: Single-cell Clustering using Representation Autoencoder of Multiomics"

### Sheet: Table S1
Table S1. Comparison of Clustering Performance for the CellLine Dataset
	ARI	NMI	Average
SCREAM	0.944107	0.909666	0.926886
cobolt	0.64345	0.78579	0.71462
DCCA	0.79137	0.82158	0.806475
Harmony	0.12573	0.31587	0.2208
Liger	0.1208	0.30342	0.21211
Moclust	0.82958	0.89004	0.85981
MOFA+	0.69892	0.75156	0.72524
MultiVI	0.80986	0.77801	0.793935
scAI	0.50909	0.53371	0.5214
scMVAE	0.71495	0.77956	0.747255
Seurat	0.34022	0.41079	0.375505
UnionCom	0.29584	0.34077	0.318305

### Sheet: Table S2
Table S2. Comparison of Clustering Performance for the 10XPBMC Dataset
	ARI	NMI	Average
SCREAM	0.599463	0.766289	0.682876
cobolt	0.34819	0.54806	0.448125
DCCA	0.51088	0.49505	0.502965
Harmony	0.14508	0.2576	0.20134
Liger	0.20104	0.37208	0.28656
Moclust	0.68187	0.67102	0.676445
MOFA+	0.45596	0.50247	0.479215
MultiVI	0.53782	0.49187	0.514845
scAI	0.41036	0.45583	0.433095
scMVAE	0.55026	0.55866	0.55446
Seurat	0.64352	0.71025	0.676885
UnionCom	0.36269	0.39541	0.37905

### Sheet: Table S3
Table S3. Comparison of Clustering Performance for the CITE-seq Dataset
	ARI	NMI	Average
SCREAM	0.946394	0.929675	0.938034
BREM-SC	0.85955	0.78996	0.824755
CiteFuse	0.75983	0.6754	0.717615
DIMM-SC	0.61657	0.52353	0.57005
Moclust	0.94382	0.86856	0.90619
scCTClust	0.70225	0.6421	0.672175
scMM	0.80197	0.76732	0.784645
Seurat	0.39045	0.66208	0.526265
TotalVI	0.91011	0.84591	0.87801
